# Bacterial persistence emerges mainly from antibiotic-specific networks rather than slow growth

**DOI:** 10.64898/2026.08.20.746038

**Authors:** François Beaufay, Camille Froment, Safia Zedek, Laurence Van Melderen

## Abstract

Bacterial persisters are rare phenotypic variants that survive antibiotic treatment and contribute to infection relapse and resistance emergence, yet the genetic basis of persistence remains only partially understood. Here, we developed a genome-wide Tn-seq approach to identify genes and pathways involved in persistence in exponentially growing *Escherichia coli* while avoiding persister enrichment and controlling for the confounding effects of growth. We found that persistence was largely independent of growth, and mutations that impaired growth could either increase or decrease survival. Furthermore, persistence was strongly antibiotic-specific. Ampicillin persistence relied primarily on pathways linked to energy metabolism, whereas ofloxacin persistence was associated on pathways involved in DNA repair and the maintenance of genome integrity. This study supports a model in which bacterial persistence is mainly an antibiotic-specific phenomenon governed by distinct physiological pathways rather than being universally associated with growth arrest.
