## Supplementary material for "Bacterial persistence emerges mainly from antibiotic-specific networks rather than slow growth": Table S5

### Sheet: common-Gene enrichment
	PIN				DAVID gene enrichment analysis
	AMP	OFX			Annotation Cluster 1 Enrichment Score: 1.2683287040025037
b0019	1.56051	1.47239	nhaA		Category Term Count % PValue Genes List Total Pop Hits Pop Total Fold Enrichment Bonferroni Benjamini FDR
b0053	-1.71503	-3.73441	surA		KEGG_PATHWAY eco01501:beta-Lactam resistance 4 9.090909090909092 0.0013870206796796527 B3035, B0462, B0929, B0463 25 17 1738 16.357647058823527 0.04741831955871556 0.048545723788787846 0.048545723788787846
b0145	-1.4077	-3.67965	dksA		GOTERM_CC_DIRECT GO:1990281~efflux pump complex 3 6.8181818181818175 0.011158100918088268 B3035, B0462, B0463 37 14 3067 17.76254826254826 0.3471390687393273 0.1836546006752227 0.1836546006752227
b0386	-1.26378	1.34355	proC		GOTERM_CC_DIRECT GO:0098567~periplasmic side of plasma membrane 3 6.8181818181818175 0.01449904742172811 B3035, B0462, B0463 37 16 3067 15.542229729729732 0.4259260511698305 0.1836546006752227 0.1836546006752227
b0407	-2.29831	1.89681	yajC		KEGG_PATHWAY eco01503:Cationic antimicrobial peptide (CAMP) resistance 3 6.8181818181818175 0.08660574468337666 B3035, B0462, B0463 25 36 1738 5.793333333333334 0.9580202687175019 1.0 1.0
b0437	-1.95271	-1.55836	clpP		GOTERM_CC_DIRECT GO:0030288~outer membrane-bounded periplasmic space 6 13.636363636363635 0.08985249904966297 B0053, B3035, B0462, B0463, B3404, B0632 37 206 3067 2.4143269483075307 0.9720586312847819 0.6828789927774386 0.6828789927774386
b0462	-2.04367	-2.55264	acrB		GOTERM_BP_DIRECT GO:0055085~transmembrane transport 4 9.090909090909092 0.7673493407007359 B0019, B3035, B0462, B0463 38 362 3419 0.9941843559174178 1.0 1.0 1.0
b0463	-2.12186	-2.53195	acrA		UP_KW_BIOLOGICAL_PROCESS KW-0813~Transport 6 13.636363636363635 0.987680308435475 B0019, B0407, B3035, B0462, B0929, B0463 33 742 2367 0.5800049007596177 1.0 1.0 1.0
b0632	-2.40329	1.36447	dacA
b0637	-3.03801	2.6417	rsfS		Annotation Cluster 2 Enrichment Score: 1.1161441351607833
b0920	-2.76496	1.22601	elyC		Category Term Count % PValue Genes List Total Pop Hits Pop Total Fold Enrichment Bonferroni Benjamini FDR
b0929	1.06775	2.53809	ompF		UP_KW_MOLECULAR_FUNCTION KW-0121~Carboxypeptidase 3 6.8181818181818175 0.01165355750387693 B1192, B2175, B0632 27 16 2473 17.17361111111111 0.2273150124209784 0.25637826508529243 0.25637826508529243
b1095	1.6974	2.08276	fabF		GOTERM_MF_DIRECT GO:0004180~carboxypeptidase activity 3 6.8181818181818175 0.012909017743189494 B1192, B2175, B0632 38 16 3352 16.539473684210524 0.7444332459581142 0.4518156210116323 0.4518156210116323
b1105	-4.14818	-1.5875	lpoB		GOTERM_BP_DIRECT GO:0000270~peptidoglycan metabolic process 3 6.8181818181818175 0.015636682343026086 B0920, B2175, B0632 38 18 3419 14.99561403508772 0.9233814944764418 1.0 1.0
b1175	-1.01931	-1.16668	minD		GOTERM_BP_DIRECT GO:0071555~cell wall organization 4 9.090909090909092 0.05095295970443069 B0920, B1192, B2175, B0632 38 78 3419 4.614035087719298 0.9998014355591821 1.0 1.0
b1192	-4.99601	-4.45128	idcA		UP_KW_BIOLOGICAL_PROCESS KW-0961~Cell wall biogenesis/degradation 4 9.090909090909092 0.05356401357312394 B0920, B1192, B2175, B0632 33 64 2367 4.482954545454546 0.8765567589188927 1.0 1.0
b1236	-1.16679	-1.02579	galU		UP_KW_BIOLOGICAL_PROCESS KW-9998~Cell wall biogenesis/degradation 4 9.090909090909092 0.05356401357312394 B0920, B1192, B2175, B0632 33 64 2367 4.482954545454546 0.8765567589188927 1.0 1.0
b1693	-1.33075	-1.04006	aroD		UP_KW_MOLECULAR_FUNCTION KW-0645~Protease 4 9.090909090909092 0.07542588215091786 B1192, B0437, B2175, B0632 27 95 2473 3.8565302144249514 0.8218777797735517 0.5975917298634463 0.5975917298634463
b1712	-2.2864	1.166	ihfA		GOTERM_MF_DIRECT GO:0008233~peptidase activity 4 9.090909090909092 0.07553059731127656 B1192, B0437, B2175, B0632 38 90 3352 3.92046783625731 0.9997377491581295 0.8811903019648932 0.8811903019648932
b1861	-1.16391	-1.81888	ruvA		GOTERM_BP_DIRECT GO:0006508~proteolysis 4 9.090909090909092 0.07790573620163066 B1192, B0437, B2175, B0632 38 93 3419 3.8698358800226367 0.9999981870859377 1.0 1.0
b2175	-1.9283	2.23041	mepS		UP_SEQ_FEATURE ACT_SITE:Nucleophile 3 6.8181818181818175 0.3684209226690826 B1192, B0437, B2175 35 130 3453 2.276703296703297 1.0 1.0 1.0
b2498	-1.24051	1.85194	upp		GOTERM_MF_DIRECT GO:0016787~hydrolase activity 5 11.363636363636363 0.8354725269133411 B2569, B1192, B0437, B2175, B0632 38 509 3352 0.8665081170509771 1.0 1.0 1.0
b2501	-1.10449	-1.25814	ppk		UP_KW_MOLECULAR_FUNCTION KW-0378~Hydrolase 5 11.363636363636363 0.8597440754519518 B2569, B1192, B0437, B2175, B0632 27 547 2473 0.8372266233326562 1.0 1.0 1.0
b2518	-1.03033	1.16328	ndk
b2569	-1.05185	1.24967	lepA		Annotation Cluster 3 Enrichment Score: 0.9519337019287423
b3026	-3.3563	2.33721	qseC		Category Term Count % PValue Genes List Total Pop Hits Pop Total Fold Enrichment Bonferroni Benjamini FDR
b3035	-2.20127	-4.57962	tolC		GOTERM_BP_DIRECT GO:0008360~regulation of cell shape 3 6.8181818181818175 0.10101599883267523 B1192, B1105, B0632 38 50 3419 5.398421052631578 0.9999999710552405 1.0 1.0
b3229	1.01051	4.66544	sspA		GOTERM_BP_DIRECT GO:0009252~peptidoglycan biosynthetic process 3 6.8181818181818175 0.10444481319015497 B1192, B1105, B0632 38 51 3419 5.292569659442724 0.9999999844742129 1.0 1.0
b3261	-2.51263	-2.69399	fis		UP_KW_BIOLOGICAL_PROCESS KW-0573~Peptidoglycan synthesis 3 6.8181818181818175 0.1048181065282567 B1192, B1105, B0632 33 41 2367 5.248337028824834 0.9851191070340465 1.0 1.0
b3387	-3.4214	1.57268	dam		UP_KW_BIOLOGICAL_PROCESS KW-0133~Cell shape 3 6.8181818181818175 0.14078352731575428 B1192, B1105, B0632 33 49 2367 4.391465677179963 0.9968674457882721 1.0 1.0
b3404	-1.5953	1.26387	envZ
b3500	-2.77826	3.47129	gor		Annotation Cluster 4 Enrichment Score: 0.8235664769627584
b3649	1.0115	1.15119	rpoZ		Category Term Count % PValue Genes List Total Pop Hits Pop Total Fold Enrichment Bonferroni Benjamini FDR
b3868	-2.11731	2.52064	glnG		UP_KW_LIGAND KW-0547~Nucleotide-binding 11 25.0 0.020937088382656788 B2569, B3868, B4171, B2518, B4042, B1175, B3026, B2498, B3404, B3500, B2501 17 521 1501 1.8641752286327198 0.24048249291270185 0.27218214897453824 0.27218214897453824
b3928	-1.27805	1.51022	zapB		GOTERM_MF_DIRECT GO:0016740~transferase activity 11 25.0 0.09333052755359363 B3649, B4171, B1095, B2518, B4042, B3026, B2498, B3387, B3404, B2501, B1236 38 581 3352 1.6700788114865477 0.999965947869047 0.9250224185038308 0.9250224185038308
b3961	4.71627	6.27126	oxyR		GOTERM_MF_DIRECT GO:0000166~nucleotide binding 10 22.727272727272727 0.09690711050992513 B2569, B3868, B4171, B2518, B4042, B1175, B3026, B2498, B3404, B2501 38 509 3352 1.7330162341019542 0.9999775144041083 0.9250224185038308 0.9250224185038308
b3977	-1.44703	3.43721	tyrU		GOTERM_BP_DIRECT GO:0016310~phosphorylation 5 11.363636363636363 0.09877917773363101 B2518, B4042, B3026, B3404, B2501 38 164 3419 2.7431001283697047 0.9999999566001304 1.0 1.0
b4042	-1.99599	-2.12771	dgkA		UP_KW_MOLECULAR_FUNCTION KW-0808~Transferase 11 25.0 0.10144412814942652 B3649, B4171, B1095, B2518, B4042, B3026, B2498, B3387, B3404, B2501, B1236 27 632 2473 1.5941748710736052 0.904941292713678 0.5975917298634463 0.5975917298634463
b4171	-2.66312	-1.16423	miaA		GOTERM_MF_DIRECT GO:0005524~ATP binding 9 20.454545454545457 0.10781325253163014 B3868, B4171, B2518, B4042, B1175, B3026, B3404, B1861, B2501 38 445 3352 1.784033116499113 0.9999937215038168 0.9433659596517637 0.9433659596517637
b4517	-1.27178	-1.66335	gnsA		UP_KW_MOLECULAR_FUNCTION KW-0418~Kinase 5 11.363636363636363 0.10865304179335389 B2518, B4042, B3026, B3404, B2501 27 176 2473 2.60206228956229 0.9203786918397716 0.5975917298634463 0.5975917298634463
b4624	-3.00922	-1.68945	ryjB		GOTERM_MF_DIRECT GO:0016301~kinase activity 5 11.363636363636363 0.12079127328296863 B2518, B4042, B3026, B3404, B2501 38 173 3352 2.549437176756921 0.9999986520960078 0.9756218226701312 0.9756218226701312
b4678	-1.29865	-1.02565	yoeI		UP_KW_LIGAND KW-0067~ATP-binding 8 18.181818181818183 0.13275319307237343 B3868, B4171, B2518, B4042, B1175, B3026, B3404, B2501 17 422 1501 1.6738221354892668 0.843016060442305 0.7180778625851724 0.7180778625851724
b4796	-1.2674	-1.13806	yibY		UP_KW_PTM KW-0597~Phosphoprotein 5 11.363636363636363 0.37249288635339206 B3868, B2518, B3026, B3404, B2501 12 143 510 1.486013986013986 0.9759591827006209 1.0 1.0
b4815	3.46955	2.17672	ykfO		GOTERM_MF_DIRECT GO:0046872~metal ion binding 4 9.090909090909092 0.9910467191172372 B2518, B4042, B0145, B2501 38 706 3352 0.499776353063963 1.0 1.0 1.0
					UP_KW_LIGAND KW-0479~Metal-binding 4 9.090909090909092 0.9954228841210105 B2518, B4042, B0145, B2501 17 698 1501 0.5059834822181021 1.0 1.0 1.0
					Annotation Cluster 5 Enrichment Score: 0.6768294590302896
					Category Term Count % PValue Genes List Total Pop Hits Pop Total Fold Enrichment Bonferroni Benjamini FDR
					UP_KW_LIGAND KW-0067~ATP-binding 8 18.181818181818183 0.13275319307237343 B3868, B4171, B2518, B4042, B1175, B3026, B3404, B2501 17 422 1501 1.6738221354892668 0.843016060442305 0.7180778625851724 0.7180778625851724
					GOTERM_BP_DIRECT GO:0000160~phosphorelay signal transduction system 3 6.8181818181818175 0.18632196498413878 B3868, B3026, B3404 38 73 3419 3.6975486661860124 0.9999999999999974 1.0 1.0
					KEGG_PATHWAY eco02020:Two-component system 5 11.363636363636363 0.20489469929156295 B3868, B3035, B3026, B0929, B3404 25 171 1738 2.0327485380116963 0.999672762770697 1.0 1.0
					UP_KW_BIOLOGICAL_PROCESS KW-0902~Two-component regulatory system 3 6.8181818181818175 0.2187232582811176 B3868, B3026, B3404 33 65 2367 3.3104895104895107 0.9999155526476131 1.0 1.0
					UP_KW_PTM KW-0597~Phosphoprotein 5 11.363636363636363 0.37249288635339206 B3868, B2518, B3026, B3404, B2501 12 143 510 1.486013986013986 0.9759591827006209 1.0 1.0
					Annotation Cluster 6 Enrichment Score: 0.6521536725072732
					Category Term Count % PValue Genes List Total Pop Hits Pop Total Fold Enrichment Bonferroni Benjamini FDR
					UP_KW_CELLULAR_COMPONENT KW-0998~Cell outer membrane 4 9.090909090909092 0.1322932188599133 B2175, B3035, B0929, B1105 30 95 2160 3.031578947368421 0.678645835902216 1.0 1.0
					GOTERM_CC_DIRECT GO:0009279~cell outer membrane 4 9.090909090909092 0.18821119511609502 B2175, B3035, B0929, B1105 37 128 3067 2.590371621621622 0.9996378936033772 0.794669490490179 0.794669490490179
					UP_KW_DOMAIN KW-0732~Signal 7 15.909090909090908 0.4439723733725945 B2175, B0053, B3035, B0929, B0463, B1105, B0632 18 511 1641 1.2488584474885844 0.9908636871435514 1.0 1.0
					Annotation Cluster 7 Enrichment Score: 0.44113304594643654
					Category Term Count % PValue Genes List Total Pop Hits Pop Total Fold Enrichment Bonferroni Benjamini FDR
					GOTERM_MF_DIRECT GO:0043565~sequence-specific DNA binding 4 9.090909090909092 0.0696818728434486 B1712, B3868, B3261, B3387 38 87 3352 4.0556563823351475 0.999491482692803 0.8811903019648932 0.8811903019648932
					GOTERM_CC_DIRECT GO:0032993~protein-DNA complex 3 6.8181818181818175 0.10802414583236275 B1712, B3261, B3961 37 48 3067 5.180743243243244 0.9870157242499896 0.684152923604964 0.684152923604964
					GOTERM_BP_DIRECT GO:0006351~transcription, DNA-templated 3 6.8181818181818175 0.21408967831179848 B3649, B1712, B3261 38 80 3419 3.3740131578947365 1.0 1.0 1.0
					UP_KW_MOLECULAR_FUNCTION KW-0010~Activator 3 6.8181818181818175 0.34272029451319275 B3868, B3261, B3961 27 115 2473 2.3893719806763283 0.9999021625993936 1.0 1.0
					GOTERM_MF_DIRECT GO:0003677~DNA binding 7 15.909090909090908 0.5064876438057041 B3649, B1712, B3868, B3261, B3961, B3387, B1861 38 512 3352 1.206003289473684 1.0 1.0 1.0
					UP_KW_MOLECULAR_FUNCTION KW-0238~DNA-binding 6 13.636363636363635 0.5274557241801505 B1712, B3868, B3261, B3961, B3387, B1861 27 451 2473 1.2185267307218526 0.9999999311767548 1.0 1.0
					GOTERM_BP_DIRECT GO:0006355~regulation of transcription, DNA-templated 4 9.090909090909092 0.6565640659669615 B1712, B3868, B3261, B3961 38 306 3419 1.176126590987272 1.0 1.0 1.0
					UP_SEQ_FEATURE DNA_BIND:H-T-H motif 3 6.8181818181818175 0.6629297237403392 B3868, B3261, B3961 35 226 3453 1.3096080910240202 1.0 1.0 1.0
					UP_KW_BIOLOGICAL_PROCESS KW-0804~Transcription 5 11.363636363636363 0.7049960388811101 B3649, B1712, B3868, B3261, B3961 33 344 2367 1.0425475687103594 1.0 1.0 1.0
					UP_KW_BIOLOGICAL_PROCESS KW-0805~Transcription regulation 4 9.090909090909092 0.8566574370714671 B1712, B3868, B3261, B3961 33 338 2367 0.8488434642280797 1.0 1.0 1.0
					Annotation Cluster 8 Enrichment Score: 0.38711574436967067
					Category Term Count % PValue Genes List Total Pop Hits Pop Total Fold Enrichment Bonferroni Benjamini FDR
					UP_SEQ_FEATURE LIPID:N-palmitoyl cysteine 3 6.8181818181818175 0.23629186112977568 B2175, B0463, B1105 35 94 3453 3.148632218844985 1.0 1.0 1.0
					UP_SEQ_FEATURE LIPID:S-diacylglycerol cysteine 3 6.8181818181818175 0.23629186112977568 B2175, B0463, B1105 35 94 3453 3.148632218844985 1.0 1.0 1.0
					UP_KW_DOMAIN KW-0732~Signal 7 15.909090909090908 0.4439723733725945 B2175, B0053, B3035, B0929, B0463, B1105, B0632 18 511 1641 1.2488584474885844 0.9908636871435514 1.0 1.0
					UP_KW_PTM KW-0564~Palmitate 3 6.8181818181818175 0.6320035803561201 B2175, B0463, B1105 12 94 510 1.356382978723404 0.9996636830572819 1.0 1.0
					UP_KW_PTM KW-0449~Lipoprotein 3 6.8181818181818175 0.7403690697425519 B2175, B0463, B1105 12 113 510 1.1283185840707965 0.9999793532625414 1.0 1.0
					Annotation Cluster 9 Enrichment Score: 0.360331542010801
					Category Term Count % PValue Genes List Total Pop Hits Pop Total Fold Enrichment Bonferroni Benjamini FDR
					UP_KW_LIGAND KW-0460~Magnesium 6 13.636363636363635 0.16571027598119364 B4171, B2518, B4042, B2498, B2501, B1236 17 282 1501 1.8785982478097623 0.9051320257317971 0.7180778625851724 0.7180778625851724
					KEGG_PATHWAY eco01110:Biosynthesis of secondary metabolites 6 13.636363636363635 0.5221243613179319 B4171, B2518, B4042, B1693, B0386, B1236 25 341 1738 1.2232258064516128 0.9999999999940293 1.0 1.0
					KEGG_PATHWAY eco01100:Metabolic pathways 10 22.727272727272727 0.959139940667287 B4171, B1095, B2518, B4042, B1693, B2498, B0386, B3500, B0632, B1236 25 921 1738 0.7548317046688382 1.0 1.0 1.0
					Annotation Cluster 10 Enrichment Score: 0.10537953168548811
					Category Term Count % PValue Genes List Total Pop Hits Pop Total Fold Enrichment Bonferroni Benjamini FDR
					GOTERM_CC_DIRECT GO:0016020~membrane 19 43.18181818181818 0.3105593250448933 B2175, B4042, B0929, B0920, B2569, B0437, B0019, B0407, B3035, B1175, B3026, B2498, B0462, B0463, B3404, B3500, B1105, B0632, B2501 37 1367 3067 1.152118468138951 0.9999992707402021 1.0 1.0
					UP_SEQ_FEATURE TOPO_DOM:Periplasmic 7 15.909090909090908 0.6113174180633814 B0019, B4042, B3035, B3026, B0462, B0929, B3404 35 633 3453 1.0909952606635072 1.0 1.0 1.0
					GOTERM_CC_DIRECT GO:0005887~integral component of plasma membrane 5 11.363636363636363 0.6794941914641388 B0019, B0407, B0462, B3404, B0632 37 385 3067 1.0765180765180764 1.0 1.0 1.0
					UP_KW_CELLULAR_COMPONENT KW-0472~Membrane 16 36.36363636363637 0.8192688555106421 B2175, B4042, B0929, B0920, B2569, B0019, B0407, B3035, B1175, B3026, B0462, B0463, B3404, B1105, B0632, B2501 30 1259 2160 0.9150119142176331 0.9999988616809855 1.0 1.0
					GOTERM_CC_DIRECT GO:0016021~integral component of membrane 8 18.181818181818183 0.8796334619900317 B0920, B0019, B0407, B4042, B3035, B3026, B0929, B3404 37 814 3067 0.8146623281758418 1.0 1.0 1.0
					UP_SEQ_FEATURE TOPO_DOM:Cytoplasmic 5 11.363636363636363 0.8911350290061821 B0019, B4042, B3026, B0462, B3404 35 629 3453 0.7842380195321371 1.0 1.0 1.0
					UP_KW_CELLULAR_COMPONENT KW-0997~Cell inner membrane 11 25.0 0.8973502884473196 B0920, B2569, B0019, B0407, B4042, B1175, B3026, B0462, B0463, B3404, B0632 30 957 2160 0.8275862068965517 0.9999999876728731 1.0 1.0
					GOTERM_CC_DIRECT GO:0005886~plasma membrane 12 27.27272727272727 0.907817672802495 B0920, B2569, B0019, B0407, B4042, B1175, B3026, B0462, B0463, B3404, B2501, B0632 37 1222 3067 0.8139956650594949 1.0 1.0 1.0
					UP_KW_DOMAIN KW-0812~Transmembrane 9 20.454545454545457 0.9257286365417389 B0920, B0019, B0407, B4042, B3035, B3026, B0462, B0929, B3404 18 1005 1641 0.8164179104477612 0.9999999990740849 1.0 1.0
					UP_SEQ_FEATURE TRANSMEM:Helical 7 15.909090909090908 0.9365796589102893 B0920, B0019, B0407, B4042, B3026, B0462, B3404 35 948 3453 0.7284810126582278 1.0 1.0 1.0
					UP_KW_CELLULAR_COMPONENT KW-1003~Cell membrane 12 27.27272727272727 0.9430952810046265 B0920, B2569, B0019, B0407, B4042, B1175, B3026, B0462, B0463, B3404, B2501, B0632 30 1096 2160 0.7883211678832117 0.9999999998900523 1.0 1.0
					UP_KW_DOMAIN KW-1133~Transmembrane helix 7 15.909090909090908 0.9854445516936944 B0920, B0019, B0407, B4042, B3026, B0462, B3404 18 959 1641 0.6654501216545012 0.999999999999998 1.0 1.0

### Sheet: cleaning
	enrichmenr score
Transcription regulation	0.441133
Two-component system	0.676829
Peptidoglycan synthesis	0.951934
Cell wall biogenesis/degradation	1.11614
antibiotic resistance	1.26833
		AMP	OFX
antibiotic resistance	b3035	-2.20127	-4.57962	tolC
	b0462	-2.04367	-2.55264	acrB
	b0929	1.06775	2.53809	ompF
	b0463	-2.12186	-2.53195	acrA
							AMP	OFX
Cell wall biogenesis/degradation	b0920	-2.76496	1.22601	elyC		b0920	-2.76496	1.22601
	b1192	-4.99601	-4.45128	ldcA		b1192	-4.99601	-4.45128
	b2175	-1.9283	2.23041	mepS		b2175	-1.9283	2.23041
	b0632	-2.40329	1.36447	dacA		b0632	-2.40329	1.36447
Peptidoglycan synthesis	b1192	-4.99601	-4.45128	ldcA		b1192	-4.99601	-4.45128
	b1105	-4.14818	-1.5875	lpoB		b1105	-4.14818	-1.5875
	b0632	-2.40329	1.36447	dacA
							AMP	OFX
Two-component system	b3868	-2.11731	2.52064	glnG		b3035	-2.20127	-4.57962
	b3035	-2.20127	-4.57962	TolC		b3026	-3.3563	2.33721
	b3026	-3.3563	2.33721	QseC		b0929	1.06775	2.53809
	b0929	1.06775	2.53809	ompF		b3404	-1.5953	1.26387
	b3404	-1.5953	1.26387	envZ		b3649	1.0115	1.15119
						b1712	-2.2864	1.166
Transcription regulation	b3649	1.0115	1.15119	rpoZ		b3868	-2.11731	2.52064
	b1712	-2.2864	1.166	ihfA		b3261	-2.51263	-2.69399
	b3868	-2.11731	2.52064	glnG		b3961	4.71627	6.27126
	b3261	-2.51263	-2.69399	fis
	b3961	4.71627	6.27126	oxyR
