## Supplementary material for "Bacterial persistence emerges mainly from antibiotic-specific networks rather than slow growth": Table S6

### Sheet: strain
strain	Plasmid	genotype	antibiotic resistance	reference
E. Coli MG1655				Casadaban and Cohen (1980) J Mol Biol 138(2):179-207
E. Coli MG1655	pNF02 mScarlet		cm	Goormaghtigh et al. 2018
E. Coli MG1655	pNF02 mNeongreen		cm	Rousseau et al.. 2023
BW25141	pKD3 (cat+, ts-rep; pir+)		CM	Datsenko and Wanner 2000
BW25141	pKD4 (kan+, ts-rep, pir+)		Kan /30°C	Datsenko and Wanner 2000
BW25141	pCP20 (Flp+, bla+)		AMP / 30°C	Datsenko and Wanner 2000
E. Coli MG1655	pKD46 (mini λ)		AMP / 30°C	Datsenko and Wanner 2000
E. Coli MG1655		Tn initial library	Kan	This study
E. Coli MG1655		Tn library AMP	Kan	This study
E. Coli MG1655		Tn library OFX	Kan	This study
E. Coli MG1655		∆cyoE		This study
E. Coli MG1655		∆cyoD		This study
E. Coli MG1655		∆sdhB		This study
E. Coli MG1655		∆fumA		This study
E. Coli MG1655		∆nuoE		This study
E. Coli MG1655		∆ldcA		This study
E. Coli MG1655		∆elyC		This study
E. Coli MG1655		∆pbp1bγ		This study
E. Coli MG1655		∆ftsP		This study
E. Coli MG1655		∆dacA		This study
E. Coli MG1655		∆zapB		This study
E. Coli MG1655		∆dicB		This study
E. Coli MG1655		∆hupB		Beaufay et al. 2021
E. Coli MG1655		∆fis		Beaufay et al. 2021
E. Coli MG1655		∆stpA		Beaufay et al. 2021
E. Coli MG1655		∆hns		Beaufay et al. 2021
E. Coli MG1655		∆recG		This study
E. Coli MG1655		∆recR		This study
E. Coli MG1655		∆tufA		This study
E. Coli MG1655		∆selA		This study
E. Coli MG1655		∆cmoM		This study
E. Coli MG1655		∆clpP		This study
E. Coli MG1655		∆clpX		This study
E. Coli MG1655		∆tatA		This study
E. Coli MG1655		∆moaB		This study
E. Coli MG1655		∆lacZ		Beaufay et al. 2021
E. Coli MG1655		∆araA		Beaufay et al. 2021
E. Coli MG1655		∆glpK		This study

### Sheet: oligo- plasmid
Plasmid	Description	reference
pNF02 mScarlet		Goormaghtigh et al. 2018
pNF02 mNeongreen		Rousseau et al.. 2023
pKD3 (cat+, ts-rep; pir+)		Datsenko and Wanner 2000
pKD4 (kan+, ts-rep, pir+)		Datsenko and Wanner 2000
pCP20 (Flp+, bla+)		Datsenko and Wanner 2000
pKD46 (mini λ)		Datsenko and Wanner 2000
Oligo	Description	reference
19_elyC_for_lambdared	atgctttttacactgaaaaaagtgattggcaatatgGTGTAGGCTGGAGCTGCTTC	This study
20_elyC_rev_lambdared	tcactcttgccgtggctcgcctgacgaaccttttagCATATGAATATCCTCCTTA	This study
21_elyC_up	gtctggtgtaatatcgctgg	This study
22_elyC_down	gttgcgcaactggttaatac	This study
31_clpP_for_lambdared	atgtcatacagcggcgaacgagataactttgcacccGTGTAGGCTGGAGCTGCTTC	This study
32_clpP_rev_lambdared	tcaattacgatgggtcagaatcgaatcgaccagaccCATATGAATATCCTCCTTA	This study
33_clpP_up	aaggttacaatcggtacagc	This study
34_clpP_down	ggataagtatagcggcacag	This study
35_clpX_for_lambdared	atgacagataaacgcaaagatggctcaggcaaattgGTGTAGGCTGGAGCTGCTTC	This study
36_clpX_rev_lambdared	ttattcaccagatgcctgttgcgcttccggcttgccCATATGAATATCCTCCTTA	This study
37_clpX_up	gtgccgctatacttatccag	This study
38_clpX_down	ccaggtaatcagatgacacg	This study
167_nuoE_for_lambdared	atgcacgagaatcaacaaccacaaaccgaggcttttGTGTAGGCTGGAGCTGCTTC	This study
168_nuoE_rev_lambdared	ttataccgctccagcagttcagggatcgcttccgggCATATGAATATCCTCCTTA	This study
169_nuoE_up	gttatgtcagatgtggaccg	This study
170_nuoE_down	aacggatgttcatggattcg	This study
cyoE-for_lambdared	atgATGTTTAAGCAATACCTGCAAGTAACGAAACCAGGCGTGTAGGCTGGAGCTGCTTC	This study
cyoE-rev_lambdared	ttaCCACACAGCAGCCAGCAGCGTATGCGAGTCCGGTACCATATGAATATCCTCCTTA	This study
cyoE-Up	AGGCTCCATCTGGATTATGT	This study
cyoE-Down	TCGAGAGGGATATGTTTCTAAT	This study
dicB-for_lambdared	atgAAAACGTTATTACCAAACGTTAATACGTCTGAAGGTGTGTAGGCTGGAGCTGCTTC	This study
dicB-rev_lambdared	tcaTTGTGCACATCCTTTTGGCATCAGACGTAAACGAGCCATATGAATATCCTCCTTA	This study
dicB-Up	AACTGGTTAACGTCACCTGG	This study
dicB-Down	ACACTGACTGCAATATCAAC	This study
ldcA-for_lambdared	atgTCTCTGTTTCACTTAATTGCCCCATCGGGTTACTGCGTGTAGGCTGGAGCTGCTTC	This study
ldcA-rev_lambdared	ttaCATTTTAAGAACAGGATGACCGCTAATCGTCAACTGCATATGAATATCCTCCTTA	This study
ldcA-Up	TTGAGGTGACAACGGCACA	This study
ldcA-Down	CATATTAGCGGCAGAGACAG	This study
moaB-for_lambdared	atgAGTCAGGTAAGCACTGAATTTATCCCGACCCGTATTGTGTAGGCTGGAGCTGCTTC	This study
moaB-rev_lambdared	ttaTTTCTTCAAATGTGGATGGAAATTACACGGACGCGTCATATGAATATCCTCCTTA	This study
moaB-Up	CACCGGTATTACGCAAAACT	This study
moaB-Down	GTGGTGGCGACCATCAATAA	This study
recG-for_lambdared	atgAAAGGTCGCCTGTTAGATGCTGTCCCACTCAGTTCCGTGTAGGCTGGAGCTGCTTC	This study
recG-rev_lambdared	ttaCGCATTCGAGTAACGTTCCGTCTCCGGCATCCAGCGCATATGAATATCCTCCTTA	This study
recG-Up	CAATCAGCAAGGCGAGATCG	This study
recG-Down	GTAGGGTGATGAATCGCATC	This study
recR-for_lambdared	atgCAAACCAGCCCGCTGTTAACACAGCTTATGGAAGCAGTGTAGGCTGGAGCTGCTTC	This study
recR-rev_lambdared	ttaAAAACGAATCTTATGACGCCCGGCAAGGGAGTGTGACATATGAATATCCTCCTTA	This study
recR-Up	TATCCTCCGGAATGCAGCTG	This study
recR-Down	GGGGACAAGGGAGAATAATTTC	This study
ruvA-for_lambdared	gtgATAGGCAGACTCAGAGGCATCATCATTGAAAAACAAGTGTAGGCTGGAGCTGCTTC	This study
ruvA-rev_lambdared	tcaTAACGCGGCGCGTAGGGCTTCGCGAATTAAAGTTTCCATATGAATATCCTCCTTA	This study
ruvA-Up	TCGCTGGATATCTATCCAGC	This study
ruvA-Down	ATCTGCTACATCTTCCGGCA	This study
sdhB-for_lambdared	atgAGACTCGAGTTTTCAATTTATCGCTATAACCCGGATGTGTAGGCTGGAGCTGCTTC	This study
sdhB-rev_lambdared	ttaCGCATTACGTTGCAACAACATCGACTTGATATGGCCCATATGAATATCCTCCTTA	This study
sdhB-Up	AACATGGAACCGAAACTGC	This study
sdhB-Down	ACGGGTAATGACTTGTAGGC	This study
tatA-for_lambdared	atgGGTGGTATCAGTATTTGGCAGTTATTGATTATTGCCGTGTAGGCTGGAGCTGCTTC	This study
tatA-rev_lambdared	ttaCACCTGCTCTTTATCGTGGCGCTTCGCGTCTTCTGTCATATGAATATCCTCCTTA	This study
tatA-Up	TAACGTATAATGCGGCTTTGT	This study
tatA-Down	AGTTTTAACTCCTGGGTCAGT	This study
cmoA-for_lambdared	atgCAGGATCGCAATTTTGATGATATTGCGGAAAAGTTTGTGTAGGCTGGAGCTGCTTC	This study
cmoA-rev_lambdared	tcaTACTTTATCCTTGCTCTGCGGTTTGCGCGCGGTGACCATATGAATATCCTCCTTA	This study
cmoA_Up	TGGCTGTGACAAAATAGCGT	This study
cmoA_Down	GCAGCGAGATGGAGAAGTCA	This study
tufA-for_lambdared	gtgTCTAAAGAAAAATTTGAACGTACAAAACCGCACGTTGTGTAGGCTGGAGCTGCTTC	This study
tufA-rev_lambdared	ttaGCCCAGAACTTTAGCAACAACGCCCGCGCCAACGGTCATATGAATATCCTCCTTA	This study
tufA-Up	TAATACCAAAGTCCCGTGCT	This study
tufA-verif-rev	TCAACAAATGCAAAAAGGGCG	This study
zapB-for_lambdared	atgACAATGTCATTAGAAGTGTTTGAGAAACTGGAAGCAGTGTAGGCTGGAGCTGCTTC	This study
zapB-rev_lambdared	tcaGACCTCTTCCATGCGACCCAGCAGGGCCTGCAGACGCATATGAATATCCTCCTTA	This study
zapB-Up	TAATCGGGACGAGGATTTTTAT	This study
zapB-Down	AGGTGCCTTTTTTCTGCGTT	This study
cyoD-for_lambdared	atgAGTCATTCTACCGATCACAGCGGCGCGTCCCATGGCGTGTAGGCTGGAGCTGCTTC	This study
cyoD-rev_lambdared	ttaGTGCATCATCATGTTGTAGTTGAGGTTCCACATAATCATATGAATATCCTCCTTA	This study
cyoD-Up	CTTCCTGGATGTGGTTTGGA	This study
cyoD-Down	AATCACCGAGATCAGGTTGC	This study
dacA-for_lambdared	atgAATACCATTTTTTCCGCTCGTATCATGAAGCGCCTGGTGTAGGCTGGAGCTGCTTC	This study
dacA-rev_lambdared	ttaACCAAACCAGTGATGGAACATTAATTTAATGTAATCCATATGAATATCCTCCTTA	This study
dacA-Up	GGTAGTGCATTTGCTATAGTAG	This study
dacA-Down	TACTGATGCTTAGTATATGGGGA	This study
ftsP-for_lambdared	atgTCACTCAGTCGGCGTCAGTTCATTCAGGCATCGGGGGTGTAGGCTGGAGCTGCTTC	This study
ftsP-rev_lambdared	ttaCGGTACCGGATTGACCAACAGTTGCCCAATCGAGCCCATATGAATATCCTCCTTA	This study
ftsp-Up	ACACTTTCCTGCACGGTATT	This study
ftsp-Down	ATCAAAGGCCGGGGATTATA	This study
fumA-for_lambdared	atgTCAAACAAACCCTTTCATTATCAGGCTCCTTTTCCAGTGTAGGCTGGAGCTGCTTC	This study
fumA-rev_lambdared	ttaTTTCACACAGCGGGTGCATTGTGTGAGTTGTATCTGCATATGAATATCCTCCTTA	This study
fumA-Up	TAACAGGGCAACGGAACAC	This study
fumA-Down	TTGATAACAAATGTTTGGTCT	This study
selA-for_lambdared	atgACAACCGAAACGCGTTCCCTCTATAGTCAACTTCCGGTGTAGGCTGGAGCTGCTTC	This study
selA-rev_lambdared	tcaTTTCAACAACATCTCCAAAAACCGTTGCTCATCTTCCATATGAATATCCTCCTTA	This study
selA-Up	ACAATCCGTGGTTATGTTAAAC	This study
selA-Down	GGTCAGCATTTACGCCAGTA	This study
mrcB-for_lambdared	ATGGCCGGGAATGACCGCGAGCCAATTGGACGCAAAGGGGTGTAGGCTGGAGCTGCTTC	This study
mrcB-rev_lambdared	TTAATTACTACCAAACATATCCTTGATCCAACCGGCTACCATATGAATATCCTCCTTA	This study
mrcB-Up	CTTCTGTCTTGTAACAGAAGAA	This study
mrcB-Down	GGGTTAATATCTTAGATGGGATG	This study
